# Comparative genomics and phylogeny of sequenced IncHI plasmids

**DOI:** 10.1101/334409

**Authors:** Senén Álvarez

**Keywords:** Plasmids, IncHI, Tra Regions, Multiple Drug Resistant (MDR) Modules, Phylogeny

## Abstract

Conjugative plasmids from the IncHI incompatibility group are relevant vectors for multidrug resistance. Is the objective of this article the screening of the phylogeny of the first 44 publicly available sequences of IncHI plasmids from Enterobacteriaceae (1961-2013), because since there, a few hundred were registered in Genebank. A comparison of the similarities and differences between them revealed extensive conservation of their coding sequences. However, each genome had accessory regions with features of degradation or resistance to antibacterial agents. This article elucidates the IncHI1, IncHI2 and IncHI3 subgroup plasmids from the evolutive line based on multiple drug-resistant modules, explains the origin of the IncHI1 pAKU1-like composite transposon lineage, typifies the subgroup IncHI3, which is distantly related to IncHI1 and IncHI2 in phylogenetic analyses, confirms the relations within the transfer regions of H-group plasmids, and points to the divergence time of evolution with phylogenetic trees. Homology between subgroups, as measured by the molecular clock test, indicated that the contemporary IncHI1 and IncHI2 transfer region lineages diverged from an ancestral clone approximately 8,000 years ago (17,000 years ago if the divergent IncHI3 plasmids are included), although the IncH backbone was older. The uniformity of the composite transposon shared by most IncHI1 subgroup plasmids might be functionally equivalent to the heavy metal resistance that is mediated by some operons in the IncHI2 subgroup plasmids. A comparison of the DNA among these closely related plasmids provided insights on the horizontal and vertical transfers that were involved in their development.
