## Supplementary material for "Comparative genomics and phylogeny of sequenced IncHI plasmids": plasmids

### Sheet: Hoja1
		IncHI plasmids analyzed in this study.
		Plasmid	Date Isolation	Country	Incomp. Group	Bacteria	Lenght (bp)	Genbank	References	Antibiotic Rersistance Genes
		R27	1961	U.K	IncHI1	Salmonella enterica subsp. enterica serovar Typhi	171821	AF250878	Sherburne CK el al., 2000	tetb (Tn10)
		pHCM1	1993	Vietnam	IncHI1	Salmonella enterica subsp. enterica serovar Typhi (strain. CT18)	218131	AL513383	Parkhill J et al., 2001	tetb (Tn10), cata1, dfra14, sul2, aph3ib, aph6id, bl2b_tem1
		pMAK1	1996	Japan	IncHI1	Salmonella enterica subsp. enterica serovar Choleraesuis	205083	AB366440	Akiba M., 2007	tetb (Tn10), cata1, dfra12, sul1, sul2, mphA, ant3ia, aph3ia, aph3ib, aph6id, bl2b_tem1
		ECO111_p1	2001	Japan	IncHI1	Escherichia coli O111:H- (strain 11128)	204070	AP010961	Ogura Y el al., 2009	tetb, cata1, sul2, aph3ia, aph3ib, aph6id, bl2b_tem1
		pAKU1	2002	Pakistan	IncHI1	Salmonella paratyphi A (strain AKU_12601)	212711	AM412236	Holt KE et al., 2007	tetb (Tn10), cata1, dfra7, sul1, sul2, aph3ib, aph6id, bl2b_tem1
		p9804	2003	Nepal	IncHI1	Salmonella enterica subsp. enterica serovar Typhi E03-9804	212711	ERA000001	Holt KE et al., 2008	tetb (Tn10), cata1, dfra7, sul1, sul2, aph3ib, aph6id, bl2b_tem1
		p07467	2003	Marocco	IncHI1	Salmonella enterica subsp. enterica serovar Typhi ISP-03-07467	164402	ERA000001	Holt KE et al., 2008
		p06979	2004	Central Africa	IncHI1	Salmonella enterica subsp. enterica serovar Typhi ISP-04-06979	212711	ERA000001	Holt KE et al., 2008	tetb (Tn10), cata1, dfra7, sul1, sul2, aph3ib, aph6id, bl2b_tem1
		pP-stx-12	2009	India	IncHI1	Salmonella enterica subsp. enterica serovar Typhi	181431	CP003279	OngSY et al., 2008	tetb (Tn10)
		pEQ1	2008	Czech Republic	IncHI1	Escherichia coli (strain T23)	239154	KF362121	DolejskaM et al., 2013	tetb (Tn10), cata1, sul2, mphA, aac3iib, aph3ia, aph3ib, aph6id, bl2b_tem1, bl2b_ctxm1
		pEQ2	2008	Czech Republic	IncHI1	Escherichia coli (strain 63743)	287620	KF362122	DolejskaM et al., 2013	tetb (Tn10), cata1, sul2, qnrS1, mphA, aac3iib, aph3ia, aph3ib, aph6id, bl2b_tem1, bl2b_ctxm1
		pF8475	2002	Czech Republic	IncHI1	Salmonella enterica strain F8475	210266	KP899804	Kubasova T et al., 2016	Tetb (Tn10), sul2, aph(3´´)-Ib, aph(6)-Id, blaTEM-1, aac(3)-IId, dfrA12, aad2, sul1, mphA,
		pB71	1984	Czech Republic	IncHI1	Salmonella enterica strain B71	190730	KP899806	Kubasova T et al., 2016	Tetb (Tn10), catA1, sul1, aadA1
		p109/9	1985	Czech Republic	IncHI1	Salmonella enterica strain 109/9	207203	KP899805	Kubasova T et al., 2016	tetb (Tn10), catA1, blaTEM-1, sul2, aph(3´´)-Ib, aph(6)-Id, aph(3´)-Ia,
		pNDM-CIT	2010	France (from India)	IncHI1-Cit	Citrobacter freundii	288920	JX182975	Dolejska M et al., 2012	cata1, dfra12, sul1, mphE, ant3ia, armA, bl3_NDM1, bleMBL
		pF8025	1990	Czech Republic	IncHI1-Cit	Salmonella enterica strain F8025	311280	KP899803	Kubasova T et al., 2016	catA1, dfrA1, aadA1, sul1, tetA(C),
		pPSP-75c	2013	Bethesda, USA	IncHI1-Cit	Pantoea sp. PSNIH2	378808	CP009869	Conlan S et al., 2014	bleMBL, blaTEM1, dhfr1, ant(3'')-Ia, aac(6')-Ib-cr, aac(3')-I, ant3'-Ia, sul1, qnrA1, sul1
		pPSP-a3e	2013	Bethesda, USA	IncHI1-Cit	Pantoea sp. PSNIH1	331227	CP009883	Conlan S et al., 2014	ble, blaTEM1, aac(6')-Ib-cr, aac(3')-I, ant3'-Ia, sul1, qnrA1, sul1
		pKPC_CAV1374	2010	Virginia, USA	IncHI1-Cit	Klebsiella oxytoca strain CAV1374	332956	CP011635	Sheppard AE et al., 2016	blaTEM1, bleMBL
		p34983-328.905kb	not provided	Rockville, USA	IncHI1-Cit	Enterobacter cloacae strain 34983	328905	CP010380	McCorrison J et al., 2014	bleMBL
		R478	1969	U.S.A.	IncHI2	Serratia marcescens	274286	BX664015	Gilmour MG et al., 2004	tetb (Tn10), cata1, aph3ia
		pAPEC-O1-R	early 1990s	U.S.A.	IncHI2	Escherichia coli APEC O1	240911	DQ517526	Johnson TJ et al., 2006	tetc, sul1, aac3vi, ant3ia,
		pK29	2001	Taiwan	IncHI2	Klebsiella pneumoniae	269615	EF382672	Chen YT et al., 2007	catb2, sul1, sul3, aac6iia, ant3ia, bl1_mox, bl2b3_ctxm,
		pEC-IMP	2004	Taiwan	IncHI2	Enterobacter cloacae	318306	EU855787	Chen YT et al., 2009	tetd, cata2, catb3, dfra19, sul1, sul2, ereA2, arr, aac3ib, aac6ib, aac6ic, aph3ia, aph3ib, aph3id, bl2b_tem1, bl2b_shv12, bl3_imp
		pEC-IMPQ	2004	Taiwan	IncHI2	Enterobacter cloacae	324027	EU855788	Chen YT et al., 2009	tetd, cata2, catb3, dfra19, sul1, sul2, qnrb, ereA2, arr, aac3ib, aac6ib, aac6ic, aph3ia, aph3ib, aph3id, bl2b_tem1, bl2b_shv12, bl3_imp
		pSH111_227	2001	U.S.A.	IncHI2	Salmonella enterica subsp. enterica serovar Heidelberg	227608	JN983042	Han J et al., 2012	tetb (Tn10), aph3iia, aph3ib, aph6id, aph6ic, ble
		pCFSAN002050-2	2012	Arizona, USA	IncHI2	Salmonella enterica subsp. enterica serovar Cubana str. CFSAN002050	122863	CP006057	Hoffmann M et al., 2014
		PCFSAN002050-1	2012	Arizona, USA	IncHI2	Salmonella enterica subsp. enterica serovar Cubana str. CFSAN002050	166668	CP006056	Hoffmann M et al., 2014
		pCAV1151-296	2009	Virginia, USA	IncHI2	Kluyvera intermedia strain CAV1151	295619	CP011601	Sheppard AE et al., 2016	cata2, sul2, sul1, ereA2, arr, aac3ib, aac6ib, aph3ia, ant3ia(aadA2), dfra19, sul2, cata2, bl2b_tem1
		pENT-8a4	2011	Bethesda, USA.	IncHI2	Enterobacter cloacae ECNIH3	255013	CP008899	Conlan S et al., 2014	catA2, blaSHV-12, sul2
		pENT-08e	2012	Bethesda, USA.	IncHI2	Enterobacter cloacae ECR091	176943	CP008906	Conlan S et al., 2014
		pKPC-272	2012	Bethesda, USA.	IncHI2	Enterobacter cloacae ECNIH2	282439	CP008825	Conlan S et al., 2014	sul1, catb3, aadB, bl2b_tem1, blaKPC-2
		pKST313	2010	Kenya	IncHI2	Salmonella enterica subsp. enterica serovar Typhimurium	300375	LN794248	Kariuki S et al., 2015	catA1, aadA1, blaCTX-M-15, tmrB, aac(3)-II, catB3, blaOXA-30, aac(6')-lb, aac(6')-lb, dfrA14, tetA(C), bla TEM1, aph(6)-Id, aph(3'')-Ib, sul2
		pSTm-A54650	2009	Malawi	IncHI2	Salmonella enterica subsp. enterica serovar Typhimurium	309406	LK056646	Feaseye NA et al., 2014	catA1, ant(3'')-Ia (aadA1), sul2, aph(3'')-Ib, aph(6)-Id, blaTEM-1, blaCTX-M-15, tmrB, aac(3)-II, catB3, blaOXA-30,aac6ib,tetA(C), dfrA14, qnrb
		pMRVIM0813	2013	USA (Returned from Italy)	IncHI2	Enterobacter cloacae strain MRSN17626	311662	KP975077	McGann P et al., 2015	BlaCTX-M-15 , sulI, aac3vi (aadA1), ant3ia (aadA2), dfr16, catA1, blaSHV-12, aac(6')-Ib (aacA4), ant2ia ( aadA1), blaSHV-12, tetA
		pHXY0908	2009	Foshan, China	IncHI2	Salmonella enterica subsp. enterica serovar Typhimurium strain GDS147	249144	KM877269	Li L Jr et al., 2014	bleS, sul1, dfrA12, aph(3')-I, sul3, ant3'-Ia, aadA2, floR, sul2, aac(3)-IV, aac(6')-Ib-cr, blaOXA-1, catB3, arr3, sul1,
		pNDM-MAR	2010	Marocco	IncHIA1	Klebsiella pneumoniae	267242	NC_016980	Villa L et al., 2011	cata1, catb3, qnrb1, aac6ib, bl2be_ctxm15, bl2d_oxa1, bl3_NDM1, bleMBL
		pPMK1-NDM	2011	Nepal	IncHIA1	Klebsiella pneumoniae strain PMK1	304526	CP008933	Stoesser N et al., 2014	catA1, mph2, armA, sul1, aadA2, dfrA12, qnrB1, bleMBL, blaNDM-1, bleMBL, blaNDM-1, bleMBL, blaNDM-1, aac(6')-Ib-cr, blaOXA-1, catB3, blaCTX-M-15
		pKP13f	2009	Brazil	IncHIA1	Klebsiella pneumoniae subsp. pneumoniae Kp13	295493	CP004000	Perreira PI et al., 2014	bleMBL, blaSHV-12, aac(6')-Ib, aadA1, blaOXA-9, blaTEM1, sul2, sul1, blaCTX-M2, sul1, dfrA15
		pKpn23412-362	2011	Germany	IncHIA1	Klebsiella pneumoniae subsp. pneumoniae strain 234-12	361964	CP011314	Becker L et al., 2015	blaTEM1, aac(3)-III, bleMBL, catA1, APH(6)-Id, APH(3'')-Ib, sul2, blaCTX-M-15, tmrB, aac(3)-II, catb3, blaOXA-1, AAC(6)-Ib, tetA, dfrA1, sat2
		pENVA	2012	Paris	IncHIA1	Klebsiella pneumoniae Kp15	253984	HG918041	Schluter A et al., 2014	dfrA15, ant(3'')-Ia, sul12, qnrB4, blaDHA-1, sul1, tetA (Tn1721), blaCTX-M15, blaTEM1, aac(3)-III,
		pPKPN1	2013	Pittsburgh, USA	IncHIA1	Klebsiella pneumoniae subsp. pneumoniae	283371	CP006799	Doi Y et al., 2014	bleMBL, blaNDM1, aac(6')-Ib-cr, mph2, armA, sul1, aadA2, dfrA12, dfr14, aac(6')-Ib-cr, blaOXA-1, catB3, qnrB1
		pKOX_R1	2010	Taiwan	IncHIA2	Klebsiella oxytoca E718	353865	CP003684	Liao TL et al., 2012	Terb (Tn10), dfra1, sul1, sul2, qnrS1, mphE, fosa3, aac3iia, ac6ib-cr, ant3ia, aph6id, armA, bl2be_shv12, bl2be_ctxm3
		pKpNDM1	2010	Gansu, China	IncHIA2	Raoultella planticola strain RpNDM1	277682	JX515588	Li J et al., 2014	tetB (Tn10), catB8, sul1, sul1, aadA2, blaCTX-M-9a, sul1, blaNDM-1, bleMBL, sul1, dfrA27, arr3,
		Gene Type		Description
		tetb		Major facilitator superfamily transporter, tetracycline efflux pump
		tetc		Major facilitator superfamily transporter, tetracycline efflux pump
		tetd		Major facilitator superfamily transporter, tetracycline efflux pump
		cata1		Group A chloramphenicol acetyltransferase, which can inactivate chloramphenicol.
		cata2		Group A chloramphenicol acetyltransferase, which can inactivate chloramphenicol.
		catb2		Group B chloramphenicol acetyltransferase, which can inactivate chloramphenicol. Also referred to as xenobiotic acetyltransferase
		catb3		Group B chloramphenicol acetyltransferase, which can inactivate chloramphenicol. Also referred to as xenobiotic acetyltransferase.
		dfra		Group A drug-insensitive dihydrofolate reductase, which can not be inhibited by trimethoprim.
		sul1		Sulfonamide-resistant dihydropteroate synthase, which can not be inhibited by sulfonamide.
		sul2		Sulfonamide-resistant dihydropteroate synthase, which can not be inhibited by sulfonamide.
		sul3		Sulfonamide-resistant dihydropteroate synthase, which can not be inhibited by sulfonamide.
		qnrb		Pentapeptide repeat family, which protects DNA gyrase from the inhibition of quinolones.
		ereA2		Erythromycin esterase, which can inactivate erythromycin by lactone ring cleavage.
		mph		Macrolide phosphotransferase
		arr		Rifampin ADP-ribosyltransferase
		fosa3		Metalloglutathione transferase which confers resistance to fosfomycin
		florR		Florfenicol export
		sat		Streptothricin acetyltransferase
		aac6ib		Aminoglycoside N-acetyltransferase, which modifies aminoglycosides by acetylation
		aac6iia		Aminoglycoside N-acetyltransferase, which modifies aminoglycosides by acetylation.
		aac6iic		Aminoglycoside N-acetyltransferase, which modifies aminoglycosides by acetylation.
		aac3iib		Aminoglycoside N-acetyltransferase, which modifies aminoglycosides by acetylation
		aac3vi		Aminoglycoside N-acetyltransferase, which modifies aminoglycosides by acetylation
		ant2ia		Aminoglycoside O-nucleotidylyltransferase, which modifies aminoglycosides by adenylylation
		ant3ia		Aminoglycoside O-nucleotidylyltransferase, which modifies aminoglycosides by adenylylation
		aph3ia		Aminoglycoside O-phosphotransferase, which modifies aminoglycosides by phosphorylation
		aph3ic		Aminoglycoside O-phosphotransferase, which modifies aminoglycosides by phosphorylation.
		aph3iia		Aminoglycoside O-phosphotransferase, which modifies aminoglycosides by phosphorylation
		aph6ic		Aminoglycoside O-phosphotransferase, which modifies aminoglycosides by phosphorylation.
		aph6id		Aminoglycoside O-phosphotransferase, which modifies aminoglycosides by phosphorylation.
		armA		Aminoglycoside methyltransferase; which confer resistance by ribosomal protection through methylation of specific nucleotides within the A-site of 16S rRNA.
		bl1_mox		Class C beta-lactamase. This enzyme breaks the beta-lactam antibiotic ring open and deactivates the molecule's antibacterial properites
		bl2b_tem1		Class A beta-lactamase. This enzyme breaks the beta-lactam antibiotic ring open and deactivates the molecule's antibacterial properites.
		bl2be_shv2		Class A beta-lactamase. This enzyme breaks the beta-lactam antibiotic ring open and deactivates the molecule's antibacterial properites.
		bl2be_ctxm		Class A beta-lactamase. This enzyme breaks the beta-lactam antibiotic ring open and deactivates the molecule's antibacterial properites.
		bl2d_oxa-1		Class D beta-lactamase. This enzyme breaks the beta-lactam antibiotic ring open and deactivates the molecule's antibacterial properites.
		bl3_imp		Class B beta-lactamase. This enzyme breaks the beta-lactam antibiotic ring open and deactivates the molecule's antibacterial properites.
		bl3_NDM1		Class B beta-lactamase. This enzyme breaks the beta-lactam antibiotic ring open and deactivates the molecule's antibacterial properites.
		ble		Binding protein with a strong affinity to the bleomycin family of antibiotics, which confers resistance to these antibiotics by preventing the bleomycin-induced DNA breakage
		tmrb		Tunicamycin resistance
