## Supplementary material for "Comparative genomics and phylogeny of sequenced IncHI plasmids": Genbank datta

### Sheet: Sheet1
			Accesion to Homologous Sequences from IncHI Plasmids
			Plasmid, Transposon, Integron, Phage, Strain	Accession no.	Definition
			p3PCN033	CP006635.1	Escherichia coli PCN033 plasmid p3PCN033, complete sequence
			p9	FJ223607	Klebsiella pneumoniae strain 9 plasmid 9, complete sequence
			p12	FJ223605	Klebsiella pneumoniae strain 12 plasmid 12, complete sequence
			pABC52	JN677524	Klebsiella pneumoniae strain ABC 52 plasmid pABC52, complete cds.
			pAH0376	AB187515.1	Shigella flexneri plasmid pAH0376 blaTEM-1, tnpR, tnpA, qnr, genes for TEM-1 beta lactamase, resolvase, transposase, Qnr, complete cds
			pB3	AJ639924	Plasmid pB3 complete genome
			pB12b	CP002291	Escherichia coli P12b, complete genome.
			pb1004	EU643617	Salmonella enterica subsp. enterica serovar Bredeney plasmid pb1004, partial sequence
			pC15K	HQ202266	Klebsiella pneumoniae strain 997 plasmid pc15-k, complete sequence
			pCMXR1	AB061794	Escherichia coli plasmid pCMXR1 intI1, aacA1, orfG, qacEdelta1, sul1, orf513, blaCMY-9, yqgF, yqgE genes, complete and partial cds
			pCTX246	FN806790.1	Escherichia coli plasmid pCTX246 extended spectrum beta-lactamase gene (blaCTX-M-1) region
			pCTX-M3	NC_004464	Citrobacter freundii plasmid pCTX-M3, complete sequence
			pECL_A	NC_014107	Enterobacter cloacae subsp. cloacae ATCC 13047 plasmid pECL_A, complete sequence
			peH4H	FJ621586	Escherichia coli strain H4H plasmid peH4H, complete sequence
			pEl1573	JX101693	Enterobacter cloacae strain El1573 plasmid pEl1573, complete sequence
			pEK499	EU935739	Escherichia coli strain A plasmid pEK499, complete sequence
			pFBAOT6	CR376602	Aeromonas punctata (Aeromonas caviae) HGB5 plasmid pFBAOT6, complete sequence
			pFOS-HK151325	NC_019424	Escherichia coli plasmid pFOS-HK151325, complete sequence
			pGUE-NDM	JQ364967	Escherichia coli strain GUE plasmid pGUE-NDM, complete sequence
			pH11	CP013215	Klebsiella pneumoniae subsp. pneumoniae strain H11 plasmid pH11, complete sequence
			pIMP-HZ1	JX457479	Klebsiella pneumoniae strain CRE1 plasmid pIMP-HZ1, complete sequence
			pIncFI/97	AJ310778	Salmonella typhimurium IncF1 plasmid, In-t1 and In-t2 integrons; plasmid IncFI/97
			pINF5	AM234722.1	Salmonella enterica subsp. enterica serovar Infantis pINF5 plasmid resistance gene region including Tn3 transposon
			pIP1202	CP000603	Yersinia pestis biovar Orientalis str. IP275 plasmid pIP1202, complete sequence
			pJIE101	EU418922)	Escherichia coli isolate transconjugant Tx101 plasmid pJIE101 multi-resistance region.
			pJIE137	EF219134	Klebsiella pneumoniae isolate JIE137 plasmid pJIE137
			pK1HV	NC_020087	Klebsiella pneumoniae plasmid pK1HV
			pK2044	AP006726	Klebsiella pneumoniae subsp. pneumoniae NTUH-K2044 plasmid pK2044 DNA, complete genome
			pK245	DQ449578	Klebsiella pneumoniae strain NK245 plasmid pK245, complete sequence
			pKOX105	HM126016	Klebsiella oxytoca plasmid pKOX105, complete sequence
			pKP048	FJ628167	Klebsiella pneumoniae strain KP048 plasmid pKP048, complete sequence
			pKP91	CP000966	Klebsiella pneumoniae 342 plasmid pKP91, complete sequence
			pKP187	CP000965	Klebsiella pneumoniae 342 plasmid pKP187, complete sequence
			pKPC-f91	CP008826.1	Enterobacter cloacae ECNIH2 plasmid pKPC-f91, complete sequence
			pKPC-727	CP008791	Klebsiella oxytoca KONIH1 plasmid pKPC-727, complete sequence
			pKPN3	CP000648	Klebsiella pneumoniae subsp. pneumoniae MGH 78578 plasmid pKPN3, complete sequence
			pKPN5	CP000650	Klebsiella pneumoniae subsp. pneumoniae MGH 78578 plasmid pKPN5, complete sequence
			pKPN-e44	CP008800	Klebsiella pneumoniae subsp. pneumoniae KPNIH24 plasmid pKPN-e44, complete sequence
			pLC10	EU543272	Klebsiella pneumoniae plasmid pLC10 insertion sequence IS4321
			pLEW517	NC_009132	Escherichia coli 517-2H1 plasmid pLEW517, complete sequence
			pLJ1	U880929	Klebsiella pneumoniae strain INS23K plasmid pLJ1
			pLVPK	AY378100	Klebsiella pneumoniae plasmid pLVPK, complete sequence
			pMAQU02	CP000514	Marinobacter aquaeolei VT8 plasmid pMAQU02, complete sequence
			pMDR-ZJ06	CP001938	Acinetobacter baumannii MDR-ZJ06 plasmid pMDR-ZJ06, complete sequence.
			pMG101	AF067954	Salmonella typhimurium plasmid pMG101 silver operon
			pND11_107	HQ114281	Escherichia coli plasmid pND11_107, complete sequence
			pNE1280	JQ837276	Enterobacter cloacae strain 1623 plasmid pNE1280, complete sequence
			pNDM-1_Dok01	AP012208	Escherichia coli plasmid pNDM-1_Dok01 DNA, complete sequence, strain: NDM-1 Dok01
			pNDM102337	JF714412	Escherichia coli plasmid pNDM102337, complete sequence
			pNDM10469	JN861072	Klebsiella pneumoniae strain N10-0469 plasmid pNDM10469, complete sequence
			pNL194	NC_014368	Klebsiella pneumoniae plasmid pNL194, complete sequence
			pOU1114	DQ115387.2	Salmonella enterica subsp. enterica serovar Dublin serovar Dublin plasmid pOU1114, complete sequence
			pQ19-1	HM371194	Klebsiella pneumoniae strain Q19 plasmid pQ19-1 streptomycin-resistance gene cluster, complete sequence
			pR55	JQ010984	Klebsiella pneumoniae plasmid pR55, complete sequence
			pRA1	FJ705807	Aeromonas hydrophila plasmid pRA1, complete sequence
			pRAx	FJ705806	Escherichia coli plasmid pRAx, complete sequence
			pRJ1004	X83541	E.coli plasmid pRJ1004 DNA
			pRMH760	AY123253	Klebsiella pneumoniae plasmid pRMH760, partial sequence
			pRSB107	AJ851089	Uncultured bacterium pRSB107 plasmid
			pSCR27-H	HQ840942	Salmonella enterica subsp. enterica serovar Typhimurium plasmid pSRC27-H multiple antibiotic resistance region
			pSE11-1	AP009241	Escherichia coli SE11 plasmid pSE11-1 DNA, complete sequence
			PSH111_227	JN983042	Salmonella enterica subsp. enterica serovar Heidelberg plasmid pSH111_227, complete sequence.
			pSN254	CP000604	Salmonella enterica subsp. enterica serovar Newport str. SL254 plasmid pSN254, complete sequence
			pTN60020	NG_036154	Klebsiella pneumoniae plasmid pTN60020
			pU302L	AY333434	Salmonella typhimurium plasmid pU302L, complete sequence
			pUC18-10	EF682133	Klebsiella pneumoniae plasmid pUC18-10, complete cds
			pUO-SeVR1	FN995455	Salmonella enterica subsp. enterica serovar Enteritidis plasmid pUO-SeVR1, region 1
			PYMG-8	FJ763641	Escherichia coli plasmid pYMG-8 complex class 1 integron
			R64	AP005147	Salmonella enterica subsp. enterica serovar Typhimurium plasmid R64 DNA, complete sequence.
			R100	AP000342	Plasmid R100 DNA, complete sequence
			R751	U67194	Enterobacter aerogenes plasmid R751, complete sequence
			Rp1 / RP4 / RK2 / R18	L27758	Birmingham IncP-alpha plasmid (R18, R68, RK2, RP1, RP4) complete genome.
			RSF1010	M28829	Plasmid RSF1010, complete sequence
			Tn2	KF268358	Klebsiella pneumoniae transposon Tn2 resolvase (tnpR) and beta-lactamase TEM-135 (blaTEM-135) genes, complete cds
			Tn5	U00004	Escherichia coli transposon Tn5, complete sequence.
			Tn10	AF223162	Salmonella typhi plasmid R27 transposon Tn10, complete sequence
			Tn1548	EU014811	Acinetobacter baumannii transposon Tn1548
			Tn1696	U12338	Pseudomonas aeruginosa plasmid R1033 transposon Tn1696, complete sequence
			Tn1721	HQ730118	Klebsiella pneumoniae strain WM2b02 transposon Tn1721, complete sequence
			Tn21	AF071413	Assembled sequence of transposon Tn21 containing transposition genes, the integron In2, and the mercury resistance operon.
			Tn2501	Y13308	Yersinia enterocolitica plasmid DNA fragment, strain 15673; Tn2501
			Tn2502	U58366	Yersinia enterocolitica Tn2502 transposon
			Tn2610	AB207867	Escherichia coli transposon Tn2610
			Tn3	FJ410927	Klebsiella pneumoniae transposon Tn3, complete cds
			Tn3	V00613	Transposon Tn3 from E. Coli pBR322
			Tn4352	GQ150541	Salmonella enterica subsp. enterica serovar Typhimurium IncHI2 plasmid pSRC26 transposon Tn6026 complete sequence, including transposons Tn6029 and Tn4352, complete sequence
			Tn4371	AJ536756	Ralstonia oxalatica transposon Tn4371
			Tn5075	AF457211	Escherichia coli Tn5075, complete sequence
			Tn5393	M95402	Erwinia amylovora plasmid pEa34, transposon Tn5393, complete DNA sequence
			Tn6025	GU562437	Salmonella enterica subsp. enterica serovar Typhimurium plasmid pSRC125 transposon Tn6025, complete sequence
			Tn6026	GQ150541	Salmonella enterica subsp. enterica serovar Typhimurium IncHI2 plasmid pSRC26 transposon Tn6026 complete sequence, including transposons Tn6029 and Tn4352, complete sequence
			Tn6029	GQ150541	Salmonella enterica subsp. enterica serovar Typhimurium IncHI2 plasmid pSRC26 transposon Tn6026 complete sequence, including transposons Tn6029 and Tn4352, complete sequence
			In 73-pEKP0787-1	AF322577	Klebsiella pneumoniae plasmid pEKP0787-1 integron In73
			In N2-11	DQ393782	Pseudomonas aeruginosa strain N2-11 class I integron, partial sequence
			In P.34	HM366563	Pseudomonas aeruginosa strain P.34 class 1 integron
			Acinetobacter baumannii 1656-2	CP001921	Acinetobacter baumannii 1656-2, complete genome
			Dickeya zeae Ech1591,	CP001655	Dickeya zeae Ech1591, complete genome
			E.aerogenes KCTC 2190	CP002824	Enterobacter aerogenes KCTC 2190, complete genome
			E.aerogenes Q4079	HQ401565	Enterobacter aerogenes strain Q4079
			E.cloacae	CP010512.1	Enterobacter cloacae strain colR/S, complete genome
			E.cloacae ATTC 13047	CP001918	Enterobacter cloacae subsp. cloacae ATCC 13047, complete genome
			E.coli 2.4168	AFAD02000009.1	Escherichia coli 2.4168 Contig723318983, whole genome shotgun sequence
			E.coli 55989	CU928145	Escherichia coli 55989 chromosome, complete genome
			E. coli st. BEN2908	AY857617.1	Escherichia coli strain BEN2908 tRNA-Sec gene, complete sequence; pathogenicity island EPI-I, complete sequence
			E. coli MG1655	U00096	Escherichia coli str. K-12 substr. MG1655, complete genome
			K.pneumoniae NF901054	GU129910	Klebsiella pneumoniae strain NF901054 class 1 integron
			Pantoea vagans C9-1	CP002206	Pantoea vagans C9-1, complete genome
			M.hydrocarbonoclasticus	FO203363	Marinobacter hydrocarbonoclasticus str. ATCC 49840 chromosome, complete genome
			Pantotea sp.	CP009880	Pantoea sp. PSNIH1, complete genom
			Phage CP4-57 (from E. coli MG1655)	NC_000913	Escherichia coli str. K-12 substr. MG1655 chromosome, complete genome
			P.aeruginosa P072206	GU592829	Pseudomonas aeruginosa strain P072206 ; partial sequence.
			S.enterica T000240	AP011957	Salmonella enterica subsp. enterica serovar Typhimurium str. T000240 DNA, complete genome
			S.enterica vr. Keurmassar	AM234698	Salmonella enterica subsp. enterica serovar Keurmassar partial qnr-containing complex sul1-type integron
			V.furnisii CIP 102972	ACZP01000023.1	Vibrio furnissii CIP 102972 VFA.Contig101, whole genome shotgun sequence
