## Supplementary material for "Comparative genomics and phylogeny of sequenced IncHI plasmids": Antibiotic determinants

### Sheet: Sheet1
			Locus for antibiotic resistance gene in IncHI plasmids
					IncHI1 plasmids															IncHI1-CIT-like plasmids							IncHI2 plasmids														IncHI3-MAR-like plasmids							IncHI3-KOX-like plasmids
			Plasmid		R27	P-stx-12	pAKU1	p9804	p6979	p7467	pHCM1	pECO111	pMAK1	pEQ1	pEQ2	pB71	P109/9	pF8475		pNDM-CIT	pF8025	pPSP-75c	pPSP-a3e	pKPC_CAV1374	p34983-328		R478	pK29	pEC-IMPQ	pEC-IMP	pAPEC-O1-R	pSH111_227	pCAV1151-296	pKPC-272	pENT-8a4	pMRVIM0813	pSSTm-A54650	pKST313	pHXY0908		pNDM-MAR	pPMK1-NDM	pPKPN1	pENVA	pKP13f	pKpn23412-362		pKOX_R1	pKpNDM1
			Resistance Profile
			tetracycline		tetb (Tn10) R27_p082	tetb (Tn10) STBHUCCB_p1920	tetb (Tn10) SPAP0271	tetb (Tn10) SPAP0271	tetb (Tn10) SPAP0271		tetb (Tn10) HCM1.241c	tetb (Tn10) ECO111_p1-107	tetb (Tn10) MAK1.86	tetb (Tn10) PEQ1-84	tetb (Tn10) PEQ2-84	tetb (Tn10) pB71-15	tetb (Tn10) p109/9-31	tetb (Tn10) pF8475-40			tetA(C) CDS-25						tetb (Tn10) SMR0222		tetd pEC-IMPQ_128	tetd pEC-IMP_127	tetc APECO1_O1R83	tetb (Tn10) pSH111_227_105				tetA(C) CDS-101	tetA(C) CDS-153	tetA(C) CDS-284						tetA(Tn1721) PENVA_0167		tetA(C) CDS-323
			chloramphenicol				cata1 SPAP0067	cata1 SPAP0067	cata1 SPAP0067		cata1 HCM1.206	cata1 ECO111_p1-133	cata1 MAK1.126c	cata1 PEQ1-120	cata1 PEQ2-165	cata1 pB71-4	cata1 p109/9-6			cata1 CDS-1	cata1 CDS-56						cata1 SMR0108		cata2 pEC-IMPQ_242	cata2 pEC-IMP_235			cata2 CDS-167 CDS-232		cata2 CDS-167	cata1 CDS-64	cata1 CDS-192	cata1 CDS-318	florR CDS-117		cata1 PNDMMAR_p102	cata1 CDS-206				cata1 CDS-74
																												catb2 pK29_p125	catb3 pEC-IMPQ_141	catb3 pEC-IMP_140				catB3 CDS-129			catB3 CDS-167	catB3 CDS-301	catB3 CDS-133		catb3 PNDMMAR_p002	catB3 CDS-43-44	catB3 CDS-148-149			catB3 CDS-318-319			catB8 CDS-258
			trimethoprim				dfra7 SPAP0133	dfra7 SPAP0133	dfra7 SPAP0133		dfra14 HCM1.165c		dfra12 MAK1.99					dfra12 pF8475-18		dfra12 CDS-8/CDS-21	dfra1 CDS-48	dfra1 CDS-123							dfra19 pEC-IMPQ_149	dfra19 pEC-IMP_144			dfra19 CDS-242			dfra16 CDS-60	dfra14 CDS-143	dfra14 CDS-294	dfra12 CDS-98			dfra12 CDS-187	dfra12 CDS-280 dfra14 CDS-156	dfra15 PENVA_0192	dfra15 CDS-145	dfra1 CDS-169		dfra1 A225_R1p0435 dfra12 A225_R1p0770	dfra27 CDS-295
			sulfonamide				sul1 SPAP0132	sul1 SPAP0132	sul1 SPAP0132				sul1 MAK1.103			sul1 pB71-12		sul1 pF8475-22		sul1 CDS-12/CDS-25	sul1 CDS-45	sul1 CDS-133 CDS-136	sul1 CDS-252 CDS-249					sul1 pK29_p121 pK29_p115	sul1 pEC-IMPQ_143 pEC-IMPQ_322 pEC-IMPQ_261	sul1 pEC-IMP_142 pEC-IMP_251	sul1 APECO1_O1R95		sul1 CDS-178 CDS-239	sul1 CDS-131		sul1 CDS-57			sul1 CDS-95 CDS-136			sul1 CDS-191	sul1 CDS-283	sul1 PENVA_0174	sul1 CDS-152 CDS_146			sul1 A225_R1p0445 A225_R1p0755	sul1 CDS-260 CDS-269 CDS-287 CDS-293
							sul2 SPAP0151	sul2 SPAP0151	sul2 SPAP0151		sul2 HCM1.221	sul2 ECO111_p1-124	sul2 MAK1.94	sul2 PEQ1-99	sul2 PEQ2-99		sul2 p109/9-15	sul2 pF8475-6											sul2 pEC-IMPQ_256	sul2 pEC-IMP_256			sul2 CDS-184		sul2 CDS-214		sul2 CDS-184	sul2 CDS-244	sul3 CDS-103 CDS-121					sul2 PENVA_0189	sul2 CDS-238	sul2 CDS-59		sul2 A225_R1p0385
																												sul3 pK29_p116
			fluoroquinolone												qnrS1 PEQ2-144							qnrA1 CDS-135	qnrA1 CDS-250						qnrb pEC-IMPQ_145								qnrb CDS-130				qnrb 1 PNDMMAR_p020	qnrb 1 CDS-78	qnrb 1 CDS-141	qnrb 4 PENVA_0185				qnrS1 A225_R1p1020
			macrolide										mphA MAK1.108/110	mphA PEQ1-109/110 PEQ1-104/106	mphA PEQ2-154/155 PEQ2-149/151			mphA pF8475-28		mphE CDS-32									ereA2 pEC-IMPQ_263 pEC-IMPQ_267	ereA2 pEC-IMP_250 (intergen 246/7)			ereA2 CDS-175									mphE CDS-198	mphE CDS-290					mphE A225_R1p0480 A225_R1p0730
			rifampin																										arr pEC-IMPQ_264	arr pEC-IMP_249			arr CDS-175						arr CDS-134										arr CDS-296
			fosfomycin																																													fosa3 A225_R1p0350
			streptothricin																																											sat2 CDS-168
			dibekacin, gentamicin, netilmicin, sisomicin, tobramicyn											aac3iib PEQ1-113	aac3iib PEQ2-158			aac3iid pF8475-15											aac3iib pEC-IMPQ_265	aac3iib pEC-IMP_248			aac3iib CDS-174				aac3iib CDS-169	aac3iib CDS-303						aac3iia ENVA_0156		aac3iii CDS-293 CDS-315		aac3iia A225_R1p0530
			gentamicin sisomicin																			aac3i CDS-129	aac3i CDS-256								aac3vi APECO1_O1R90					aac3vi CDS-59		aac3vi CDS-315	aac3iv CDS-129
			amikacin, dibekacin, isepamicin, netilmicin, sisomicin, tobramycin																			aac6ib-cr CDS-128	aac6ib-cr CDS-257						aac6ib pEC-IMPQ_132 pEC-IMPQ_140	aac6ib pEC-IMP_131 pEC-IMP_139						aac6ib CDS-85	aac6ib CDS-165	aac6ib CDS-299	aac6ib-cr CDS-131		aac6ib PNDMMAR_p004	aac6ib-cr CDS-45	aac6ib-cr CDS-147		aac6ib CDS-282	aac6ib CDS-320		ac6ib-cr A225_R1p0790
			dibekacin, gentamicin, netilmicin, sisomicin, tobramycin																									aac6iia pK29_p124	aac6iic pEC-IMPQ_268	aac6iic pEC-IMP_246			aac6iic CDS-171
			spectinomycin, streptomycin										ant3ia MAK1.101			ant3ia pB71-10		ant3ia pF8475-20		ant3ia CDS-10/CDS-23	ant3ia CDS-47	ant3ia CDS-124 CDS-131	ant3ia CDS-254					ant3ia pK29_p123			ant3ia APECO1_O1R89		ant3ia CDS-237			ant3ia CDS-61	ant3ia CDS-189		ant3ia CDS-106 CDS-108			ant3ia CDS-189	ant3ia CDS-281	ant3ia PENVA_0191	ant3ia CDS-281			ant3ia A225_R1p0440 A225_R1p0760
			tobramycin, kanamycin, sisomicin, dibekacin, gentamicin																															ant2ia CDS-128		ant2ia CDS-86													ant2ia CDS-271
			gentamincin b, kanamycin, lividomycin, neomycin, paromomycin, ribostamycin									aph3ia ECO111_p1-120	aph3ia MAK1.90c	aph3ia PEQ1-95	aph3ia PEQ2-95		aph3ia p109/9-19										aph3ia SMR0110		aph3ia pEC-IMPQ_186	aph3ia pEC-IMP_179
			kanamycin, neomycin, butirosin, paromomycin, Ribostamycin.																													aph3iia pSH111_227_223
			streptomycin A				aph3ib SPAP0152 SPAP0231	aph3ib SPAP0152 SPAP0231	aph3ib SPAP0152 SPAP0231		aph3ib HCM1.223	aph3ib ECO111_p1-123	aph3ib MAK1.95	aph3ib PEQ1-98	aph3ib PEQ2-98		aph3ib p109/9-16	aph3ib pF8475-7											aph3ib pEC-IMPQ_151	aph3ib pEC-IMP_315		aph3ib pSH111_227_114	aph3ib CDS-245				aph3ib CDS-183	aph3ib CDS-245	aph3i CDS-100							aph3ib CDS-60
			streptomycin B				aph6id SPAP0153 SPAP0230	aph6id SPAP0153 SPAP0230	aph6id SPAP0153 SPAP0230		aph6id HCM1.224	aph6id ECO111_p1-122	aph6id MAK1.96	aph6id PEQ1-97	aph6id PEQ2-97		aph6id p109/9-17	aph6id pF8475-8											aph6id pEC-IMPQ_152	aph6id pEC-IMP_316		aph6id pSH111_227_115	aph6id CDS-245				aph6id CDS-182	aph6id CDS-246								aph6id CDS-61		aph6id A225_R1p0390
			streptomycin																													aph6ic pSH111_227_225
			amikacin, gentamicin, tobramycin																	armA CDS-28																						armA CDS-194	armA CDS-286					armA A225_R1p0460 A225_R1p0745
			cephalosporin																									bl1_mox pK29_p110																bl1_dha PENVA_0177
			cephalosporin I-II penicillin				bl2b_tem1 SPAP0143	bl2b_tem1 SPAP0143	bl2b_tem1 SPAP0143		bl2b_tem1 HCM1.216	bl2b_tem1 ECO111_p1-129	bl2b_tem1 MAK1.121c		bl2b_tem1 PEQ2-104		bl2b_tem1 p109/9-10	bl2b_tem1 pF8475-11				bl2b_tem1 CDS-113	bl2b_tem1 CDS-263	bl2b_tem1 CDS-193					bl2b_tem1 pEC-IMPQ_109	bl2b_tem1 pEC-IMP_110			bl2b_tem1 CDS-227	bl2b_tem1 CDS-113			bl2b_tem1 CDS-180	bl2b_tem1 CDS-248						bl2b_tem1 PENVA_0157	bl2b_tem1 CDS-278	bl2b_tem1 CDS-292
			cephalosporin monobactam																										bl2be_shv12 pEC-IMPQ_249	bl2be_shv12 pEC-IMP_242					bl2be_shv12 CDS-220	bl2be_shv12 CDS-70 CDS-95												bl2be_shv12 A225_R1p0365
			ceftazidime cephalosporin I, II, III monobactam penicillin											bl2be _ctxm-1 PEQ1-108	bl2be _ctxm-1 PEQ2-153													bl2be_ctxm pK29_p258						bl2_kpc CDS-121		bl2be_ctxm-9a CDS-54	bl2be_ctxm-15 CDS-176	bl2be_ctxm-15 CDS-310			bl2be _ctxm-15 PNDMMAR_p186			bl2be _ctxm-15 PENVA_0162	bl2be_shv12 CDS-287 bl2be _ctxm-2 CDS-150	bl2be_ctxm-15 CDS-310		bl2be_ctxm-3 A225_R1p0210	bl2be_ctxm-9a CDS-283
			cloxacillin penicillin																																		bl2d_oxa-30 CDS-166	bl2d_oxa-30 CDS-300	bl2d_oxa-1 CDS-132		bl2d_oxa-1 PNDMMAR_p003	bl2d_oxa-1 CDS-44	bl2d_oxa-1 CDS-148		bl2d_oxa-9 CDS-280	bl2d_oxa-1 CDS-319
			carbapenem cephalosporin cephamycin																										bl3_imp pEC-IMPQ_139	bl3_imp pEC-IMP_138
			carbapenem cephalosporins penicillins																	bl3_NDM-1 CDS-17																					bl3_NDM-1 PNDMMAR_p010	bl3_NDM-1 CDS-40 CDS-53 CDS-61 CDS-69	bl3_NDM-1 CDS-10						bl3_NDM-1 CDS-289
			bleomycin																	ble CDS-16		ble CDS-267	ble CDS-118	ble CDS-179	ble CDS-137							ble pSH111_227_224							ble CDS-92		ble PNDMMAR_p011	ble CDS-54 CDS-62 CDS-70	ble CDS-11		ble CDS-304	ble CDS-98			ble CDS-290
			tunicamycin																																		tmrb CDS-170	tmrb CDS-304								tmrb CDS-316
			Gene Type		Description
			tetb		Major facilitator superfamily transporter, tetracycline efflux pump
			tetc		Major facilitator superfamily transporter, tetracycline efflux pump
			tetd		Major facilitator superfamily transporter, tetracycline efflux pump
			cata1		Group A chloramphenicol acetyltransferase, which can inactivate chloramphenicol.
			cata2		Group A chloramphenicol acetyltransferase, which can inactivate chloramphenicol.
			catb2		Group B chloramphenicol acetyltransferase, which can inactivate chloramphenicol. Also referred to as xenobiotic acetyltransferase
			catb3		Group B chloramphenicol acetyltransferase, which can inactivate chloramphenicol. Also referred to as xenobiotic acetyltransferase.
			dfra		Group A drug-insensitive dihydrofolate reductase, which can not be inhibited by trimethoprim.
			sul1		Sulfonamide-resistant dihydropteroate synthase, which can not be inhibited by sulfonamide.
			sul2		Sulfonamide-resistant dihydropteroate synthase, which can not be inhibited by sulfonamide.
			sul3		Sulfonamide-resistant dihydropteroate synthase, which can not be inhibited by sulfonamide.
			qnrb		Pentapeptide repeat family, which protects DNA gyrase from the inhibition of quinolones.
			ereA2		Erythromycin esterase, which can inactivate erythromycin by lactone ring cleavage.
			mph		Macrolide phosphotransferase
			arr		Rifampin ADP-ribosyltransferase
			fosa3		Metalloglutathione transferase which confers resistance to fosfomycin
			florR		Florfenicol export
			sat		Streptothricin acetyltransferase
			aac6ib		Aminoglycoside N-acetyltransferase, which modifies aminoglycosides by acetylation
			aac6iia		Aminoglycoside N-acetyltransferase, which modifies aminoglycosides by acetylation.
			aac6iic		Aminoglycoside N-acetyltransferase, which modifies aminoglycosides by acetylation.
			aac3iib		Aminoglycoside N-acetyltransferase, which modifies aminoglycosides by acetylation
			aac3vi		Aminoglycoside N-acetyltransferase, which modifies aminoglycosides by acetylation
			ant2ia		Aminoglycoside O-nucleotidylyltransferase, which modifies aminoglycosides by adenylylation
			ant3ia		Aminoglycoside O-nucleotidylyltransferase, which modifies aminoglycosides by adenylylation
			aph3ia		Aminoglycoside O-phosphotransferase, which modifies aminoglycosides by phosphorylation
			aph3ic		Aminoglycoside O-phosphotransferase, which modifies aminoglycosides by phosphorylation.
			aph3iia		Aminoglycoside O-phosphotransferase, which modifies aminoglycosides by phosphorylation
			aph6ic		Aminoglycoside O-phosphotransferase, which modifies aminoglycosides by phosphorylation.
			aph6id		Aminoglycoside O-phosphotransferase, which modifies aminoglycosides by phosphorylation.
			armA		Aminoglycoside methyltransferase; which confer resistance by ribosomal protection through methylation of specific nucleotides within the A-site of 16S rRNA.
			bl1_mox		Class C beta-lactamase. This enzyme breaks the beta-lactam antibiotic ring open and deactivates the molecule's antibacterial properites
			bl2b_tem1		Class A beta-lactamase. This enzyme breaks the beta-lactam antibiotic ring open and deactivates the molecule's antibacterial properites.
			bl2be_shv2		Class A beta-lactamase. This enzyme breaks the beta-lactam antibiotic ring open and deactivates the molecule's antibacterial properites.
			bl2be_ctxm		Class A beta-lactamase. This enzyme breaks the beta-lactam antibiotic ring open and deactivates the molecule's antibacterial properites.
			bl2d_oxa-1		Class D beta-lactamase. This enzyme breaks the beta-lactam antibiotic ring open and deactivates the molecule's antibacterial properites.
			bl3_imp		Class B beta-lactamase. This enzyme breaks the beta-lactam antibiotic ring open and deactivates the molecule's antibacterial properites.
			bl3_NDM1		Class B beta-lactamase. This enzyme breaks the beta-lactam antibiotic ring open and deactivates the molecule's antibacterial properites.
			ble		Binding protein with a strong affinity to the bleomycin family of antibiotics, which confers resistance to these antibiotics by preventing the bleomycin-induced DNA breakage
			tmrb		Tunicamycin resistance
			Source
			Antibiotic Resistance Genes Database; http://ardb.cbcb.umd.edu/index.html
			The Comprehensive Antibiotic Resistance Database; http://arpcard.mcmaster.ca/
