## Supplementary material for "Comparative genomics and phylogeny of sequenced IncHI plasmids": HM Operons

### Sheet: Hoja1
								IncHI plasmids Heavy Metal Resistance
								Kla (Tellurite) Operon		Arsenical Operon		Nickel Resistance	Copper Operon	Silver Operon	Tn7		Tn21 Mer Operon	Tn1696 Mer Operon	Pbr (lead) Operon		TerZF / TerWY Tellurite Operon
					IncHI2		Tn5						pSH111_227 (100% identities)			MDR (Tn10)					pSH111_227 (97,7% identities)
					IncHI2								pAPEC-O1-R (100% identities)			MDR (Tn1696)					pAPEC-O1-R (97,8% identities)
					IncHI2										pHXY0908						pHXY0908
					IncHI2			R478	Tn10	R478			R478 (100% identities)					R478	MDR		R478 (100% identities)
					IncHI2			pCFSAN-1 (95% ident.)		pCFSAN-1		pCFSAN-2	MDR	pCFSAN-2	pCFSAN-2			pCFSAN-1	MDR		pCFSAN-2
					IncHI2		MDR	pK29		pK29		pK29	copE1-copS	MDR							pK29 (100% identities)
					IncHI2		MDR	pEC-IMPQ (Only klaC)	Tn903	pEC-IMPQ		pEC-IMPQ	copE1-copS	MDR				pEC-IMPQ	pEC-IMPQ		pEC-IMPQ (100% identities)
					IncHI2		MDR	pCAV1151 (Only KlaBC)		pCAV1151		pCAV1151	copE1-copS	MDR				pCAV1151	pCAV1151		pCAV1151
					IncHI2			pKPC-272		pKPC-272		pKPC-272	copE1-copS	MDR				pKPC-272	pKPC-272		pKPC-272
					IncHI2		MDR	pENT-8a4 (Only KlaC)		pENT-8a4		pENT-8a4	copE1-copS					pENT-8a4	pENT-8a4		pENT-8a4
					IncHI2		MDR	pENT-08e (Only KlaC)													pENT-08e
					IncHI2			pMRVIM0813		pMRVIM0813		pMRVIM0813	copE1-copS	MDR				pMRVIM0813	MDR		pMRVIM0813
					IncHI2			pSSTm-A54650		pSSTm-A54650		pSSTm-A54650	copE1-copS	MDR			pSSTm-A54650		MDR		pSSTm-A54650
					IncHI2			pKST313		pKST313		pKST313	copE1-copS	MDR			pKST313		MDR		pKST313
					IncHI1 pR27-like												pAKU-1
					IncHI1 pR27-like												p6979
					IncHI1 pR27-like												p9804
					IncHI1 pR27-like												pHCM1	pHCM1
					IncHI1 pR27-like												pMAK1
					IncHI1 pR27-like												pECO111
					IncHI1 pR27-like												pEQ2
					IncHI1 pR27-like												p109/9
					IncHI1 pR27-like												pF8475
					IncHI1 pNDM-CIT-like					pNDM-CIT											pNDM-CIT (94.5% identities)
					IncHI1 pNDM-CIT-like					pF8025							pF8025				pF8025
					IncHI1 pNDM-CIT-like													pPSP-a3e			pPSP-a3e
					IncHI1 pNDM-CIT-like													pPSP-75c			pPSP-75c
					IncHI1 pNDM-CIT-like																pKPC_CAV1374
					IncHI1 pNDM-CIT-like																p34983
					IncHI3-MAR-like													pNDM-MAR			pNDM-MAR (71% identities)	MDR
					IncHI3-MAR-like													pPMK1-NDM			pPMK1-NDM	MDR
					IncHI3-MAR-like													pPKPN1			pPKPN1	MDR
					IncHI3-MAR-like													pENVA			pENVA	MDR
					IncHI3-MAR-like												pKP13f				pKP13f	MDR
					IncHI3-MAR-like					pKpn23412 (Defic.)							pKpn23412				pKpn23412 (TerWY deleted)
					IncHI3-KOX-like					pKOX-R1 (Defic.)								pKOX-R1			pKOX-R1 (TerWY deleted) (78% identities)	MDR
					IncHI3-KOX-like					pKpNDM1 (Defic.)								pKpNDM1 (Defic.)			pKpNDM1 (TerWY deleted	MDR
					Correspondence between heavy metal operons and IncHI plasmids. MDR: multidrug resistance sequences adjacent to the operon. Identities from TerZF/TerWY are compared to R487.
